# Found in translation: CCA-adding enzymes reveal bacterialization of Asgard archaea prior to eukaryogenesis

**DOI:** 10.64898/2026.05.29.728689

**Authors:** Ella Cassidy, Claudius Doktor, Heike Betat, Mario Mörl, Sonja J. Prohaska

**Author notes:** Authors contributed equally (Ella Cassidy, Claudius Doktor).

## Abstract

CCA-adding enzymes are essential for transfer RNA (tRNA) maturation and translation among all domains of life. A long-standing dogma holds that archaea encode exclusively class one CCA-adding enzymes (CCA1), whereas bacteria and eukaryotes encode class two enzymes (CCA2), creating a perceived strict evolutionary separation between archaeal and eukaryotic CCA-adding enzymes. Here, we show that this view is incorrect. We identify widespread CCA2 enzymes across multiple archaeal superphyla, including Asgard archaea, and demonstrate that these enzymes are functional enzymes and can replace their archaeal CCA1 counterparts. Within Heimdallarchaeia, the proposed closest archaeal relatives of eukaryotes, we identify distinct clades with different CCA-adding enzyme repertoires that trace back to independent bacterial sources. One Heimdallarchaeia lineage exhibits strongest similarity to Bacteroidota/Chlorobiota/Rhodothermota, a bacterial group previously implicated in early gene contributions to eukaryogenesis. CCA-adding enzymes from early-branching eukaryotes share this deep signature, indicating that predecessors of the eukaryotic enzymes had already been long-established and functionally adapted within the ancestral Asgardian gene pool. Together, these findings challenge a central paradigm of CCA-adding enzyme evolution and provide molecular-level support for the ancestral integration and subsequent transmission of bacterial functions prior to or during eukaryogenesis, aligning with current evolutionary frameworks such as the Heimdall nucleation–decentralized innovation–hierarchical import (HDH) model.
