## Supplementary Table 2 for "Found in translation: CCA-adding enzymes reveal bacterialization of Asgard archaea prior to eukaryogenesis"

### Sheet: EB_supplement
this table contains all information referring to the genomes and CCA-adding enzymes extracted from early branching eukaryotes
Clade	Group	Organism Name	Genome available	Genome Accession ID	Transcriptome ID	CCA2 found	Number of full CCA	Build
TSAR	Telonemia		No
Sar	Rhizaria	Bigelowiella_natans	Yes	GCA_000320545.1		Yes	0	No
Sar	Rhizaria	Astrammina_rara	Yes	GCA_000211355.2		No	0
Sar	Rhizaria	Paulinella_micropora	Yes	GCA_019918135.1		No	0
Sar	Rhizaria	Plasmodiophora_brassicae	Yes	GCA_036867785.1		No	0
Sar	Rhizaria	Globobulimina_sp	Yes	GCA_003354225.1		Yes	1	No
Sar	Rhizaria	Haplosporidium_pinnae	Yes	GCA_025330925.1		No	0
Sar	Rhizaria	Spongospora_subterranea	Yes	GCA_049724395.1		No	0
Sar	Alveolata	Isotricha_intestinalis	Yes	GCA_023807065.1		Yes	1	No
Sar	Alveolata	Entodinium bursa	Yes	GCA_023807345.1		No	0
Sar	Alveolata	Cladocopium_goreaui	Yes	GCA_947184155.2		No	0
Sar	Alveolata	Leidyana_gryllorum	Yes	GCA_048772705.1		No	0
Sar	Alveolata	Symbiodinium_microadriaticum	Yes	GCA_001939145.1		Yes	1	No
Sar	Stramenopila	CU_Tstria	Yes	GCA_022244645.1		Yes	1	No
Sar	Stramenopila	Cafeteria_roenbergensis	Yes	GCA_008330645.1		Yes	1	No
Sar	Stramenopila	Proteromonas_lacertae	Yes	GCA_002245135.1		Yes	1	Yes
Haptista	Centrohelida	Prymnesium_parvum	Yes	GCA_040529105.1		No	0	No
Haptista	Centrohelida	Chrysochromulina_parva	Yes	GCA_002887195.1		No	0	No
Haptista	Centrohelida	Raphidocystis_contractilis	No		ICRI01004610.1	Yes	1	No
Haptista	Centrohelida	Chaonocystis sp	No		GDKX01013558.1	Yes	1	No
Haptista	Haptophyta	Diacronema_lutheri	Yes	GCA_019448385.1		Yes	2	No
Haptista	Haptophyta	Chrysochromulina_tobinii	Yes	GCA_001275005.1		No	0
Haptista	Haptophyta	Emiliania huxleyi	Yes	GCA_000372725.1		No	0
Haptista	Haptophyta	Phaeocystis_sp	Yes	GCA_043251255.1		No	0
Haptista	Haptophyta	Isochrysis_galbana	Yes	GCA_018136815.1		No	0
Haptista	Haptophyta	Rebecca_billardiae	Yes	GCA_965240325.2		No	0
Cryptista	Palpitomonas	Bilix	No		HBIB01000999.1	Yes	1	No
Cryptista	Katablepharida		No
Cryptista	Cryptophyta	Goniomonas_avonlea	Yes	GCA_003573635.1		No	0	No
Cryptista	Cryptophyta	Guillardia_theta	Yes	GCA_000315625.1
Cryptista	Cryptophyta	Rhodomonas_lacustris	Yes	GCA_965120265.1		Yes	0	No
Cryptista	Cryptophyta	Storeatula_major	Yes	GCA_965120275.1		Yes	0	No
Cryptista	Cryptophyta	Hanusia_phi	No		HBEO01015471.1	Yes	1	NA
Cryptista	Cryptophyta	Guillardia_theta	No		HBKN01013490.1	Yes	1	NA
Archaeaplastida	Rhodophyta	Pyropia_yezoensis	Yes	GCA_009829735.1		Yes	1	No
Archaeaplastida	Rhodophyta	Phymatolithon_calcareum	Yes	GCA_040759855.1		Yes	1	No
Archaeaplastida	Rhodophyta	Cyanidioschyzon_merolae	Yes	GCA_000091205.1		Yes	1	No
Archaeaplastida	Chloroplastida	Micromonas_commoda	Yes	GCA_000090985.2		Yes	1	No
Archaeaplastida	Chloroplastida	Ostreococcus_tauri	Yes	GCA_000214015.2		Yes	1	No
Archaeaplastida	Chloroplastida	Tetradesmus_obliquus	Yes	GCA_030272155.1		No	0	No
Archaeaplastida	Glaucophyta	Cyanophora_paradoxa	Yes	GCA_004431415.1		Yes	1	No
Archaeaplastida	Glaucophyta	Gloeochaete_wittrockiana	No		HBOJ01043114.1	Yes	1	NA
Picozoa			No
Ancoracysta			No
Amorphea	Apusmonada	Thecamonas_trahens	Yes	GCA_000142905.1		Yes	1	No
Amorphea	Breviates	Pygsuia_biforma	No		GCRY01001692.1	Yes	1	No
Amorphea	Breviates	Lenisia_limosa	Yes	GCA_001655205.1		No	0
Amorphea	Opisthokonta	Amoeboaphelidium_protococcaru	Yes	GCA_023515745.1		Yes	1	No
Amorphea	Opisthokonta	Capsaspora_owczarzak	Yes	GCA_000151315.2		No	0
Amorphea	Opisthokonta	Proterospongia_sp	Yes	GCA_000188695.1		No	0	No
Amorphea	Amoebozoa	Entamoeba_histolytica	Yes	GCA_000208925.2		Yes	2	Yes
Amorphea	Amoebozoa	Paramoeba_pemaquidensis	Yes	GCA_002151225.1		No	0
Amorphea	Amoebozoa	Vermamoeba_vermiformis	Yes	GCA_020696425.1		Yes	1	Yes
CRuMs	Mantamonas	Mantamonas_sphyraenae	Yes	GCA_026936335.1		Yes	1	Yes
CRuMs	Diphylleida		No
CRuMs	Rigifilida		No
Excavates	Discoba	Diplonema_japonicum	Yes	GCA_964019335.1		Yes	1	Yes
Excavates	Discoba	Andalucia_godoyi	Yes	GCA_009859145.1		Yes	1
Excavates	Discoba	Lotmaria_passim	Yes	GCA_037349495.1		Yes	1
Excavates	Discoba	Rhynchopus_euleeides	Yes	GCA_963210315.1		No	0
Excavates	Discoba	Neovahlkampfia_damariscottae	Yes	GCA_016618085.1		No	0	No
Excavates	Metamonada	Anaeramoeba_flamelloides	Yes	GCA_027625915.1		Yes	3	Yes
Excavates	Metamonada	Giardia_intestinalis	Yes	GCA_001493575.1		Yes	1
Excavates	Metamonada	Tritrichomonas_musculus	Yes	GCA_039105265.1		Yes	4	No
Excavates	Malawimonadida	Malawimonas_sp	Yes	GCA_018606705.1		No	0
Ancryomonadida			No
Hemimastigophora			No
Total			52		8	34	38	6
