## Supplementary Table 3 for "Found in translation: CCA-adding enzymes reveal bacterialization of Asgard archaea prior to eukaryogenesis"

### Sheet: bacterial_supplement
bacterial genomes downloaded to extract CCA-adding enzyme sequences — taxonomy updated to GTDB r220
GTDB Phylum	GTDB Class	Organism name	Genome available	Genome Accession ID	PAP/unsure seq found	CCA	CC/A	Gene predictor	Query protein
Bacillota	Clostridia	Clostridium_diolis	Yes	GCA_008580445.1	No	Yes	No	Prodigal	B. subtilis
Bacillota	Clostridia	Clostridium_intestinale	Yes	GCA_035905475.1	No	Yes	No	Prodigal	B. subtilis
Bacillota	Clostridia	Clostridium_felsineum	Yes	GCA_002006355.2	No	No	No	Prodigal	B. subtilis
Bacillota	Erysipelotrichia	Erysipelotrichaceae_Erysipelothrix	Yes	GCA_940143175.1	No	Yes	No	Prodigal	B. subtilis
Bacillota	Erysipelotrichia	Erysipelotrichaceae	Yes	GCA_003925875.1	No	Yes	No	Prodigal	B. subtilis
Bacillota	Erysipelotrichia	Erysipelotrichaceae_Longicatena_caecimuris	Yes	GCA_018406465.1	No	Yes	No	Prodigal	B. subtilis
Bacillota	Bacilli	Bacillus_velezensis	Yes	CP142142	No	Yes	No	Prodigal	B. subtilis
Bacillota	Bacilli	Bacillus_sonorensis	Yes	GCA_034055115.1	No	Yes	No	Prodigal	B. subtilis
Bacillota	Bacilli	Bacillus_tropicus	Yes	GCA_031357045.1	No	Yes	No	Prodigal	B. subtilis
Bacillota	Bacilli	Firmicutes_bacterium	Yes	GCA_014023125.1	No	Yes	No	Prodigal	B. subtilis
Bacillota_A	Negativicutes	Negativicutes_Veillonella_parvula	Yes	AP031417	No	No	No	Prodigal	B. subtilis
Bacillota_A	Negativicutes	Negativicutes_Sporomusa_rhizae	Yes	CP156925	No	No	No	Prodigal	B. subtilis
Bacillota_A	Negativicutes	Negativicutes_Acidaminococcus_intestini	Yes	CP102249	No	Yes	No	Prodigal	B. subtilis
Actinomycetota	Actinomycetia	Amycolatopsis_albispora	Yes	GCA_003312875.1	No	Yes	No	Prodigal	B. subtilis
Actinomycetota	Actinomycetia	Amycolatopsis_bartoniae	Yes	CP174150	No	Yes	No	Prodigal	B. subtilis
Actinomycetota	Actinomycetia	Amycolatopsis_mediterranei	Yes	GCA_026017845.1	No	Yes	No	Prodigal	B. subtilis
Chlamydiota	Chlamydiia	Chlamydia_abortus	Yes	CP158102	Yes	No	No	Prodigal	B. subtilis
Chlamydiota	Chlamydiia	Chlamydia_gallinacea	Yes	GCA_000471025.2	Yes	Yes	No	Prodigal	B. subtilis
Chlamydiota	Chlamydiia	Chlamydia_buteonis	Yes	GCA_019056495.1	Yes	Yes	No	Prodigal	B. subtilis
Chlamydiota	Chlamydiia	Chlamydia_suis	Yes	GCA_900169125.1	Yes	No	No	Prodigal	B. subtilis
Verrucomicrobiota	Verrucomicrobiae	Verrucomicrobia_bacterium	Yes	GCA_002310495.1	No	Yes	No	Expasy	B. subtilis
Verrucomicrobiota	Opitutia	Verrucomicrobiota_Opitutaceae_bacterium	Yes	GCF_001746835.1	No	Yes	No	Prodigal	B. subtilis
Verrucomicrobiota	Opitutia	Verrucomicrobiota_Opitutus_terrae	Yes	GCA_000019965.1	No	Yes	No	Expasy	B. subtilis
Spirochaetota	Spirochaetia	Spirochaeta_perfilievii	Yes	GCA_008329945.1	No	No	No	Prodigal	B. subtilis
Spirochaetota	Spirochaetia	Spirochaeta_africana	Yes	GCA_000242595.3	No	No	No	Prodigal	B. subtilis
Gemmatimonadota	Gemmatimonadetes	Gemmatimonadetes_bacterium	Yes	GCA_000522985.1	No	Yes	No	Prodigal	B. subtilis
Gemmatimonadota	Gemmatimonadetes	Gemmatimonadetes_bacterium	Yes	GCA_020344215.1	No	Yes	No	Prodigal	B. subtilis
Elusimicrobiota	Elusimicrobiia	Elusimicrobia	Yes	OY969767	No	Yes	Yes	Prodigal	B. subtilis
Elusimicrobiota	Elusimicrobiia	Elusimicrobia	Yes	OZ006977	No	No	No	Prodigal	B. subtilis
Elusimicrobiota	Elusimicrobiia	Elusimicrobia	Yes	GCA_000020145.1	No	Yes	Yes	Prodigal	B. subtilis
Nitrospirota	Nitrospiria	Nitrospirae	Yes	GCA_020355985.1	No	No	No	Prodigal	B. subtilis
Nitrospirota	Leptospirillia	Nitrospirae_Leptospirillum_ferrooxidans	Yes	GCA_000284315.1	No	Yes	?	Expasy	B. subtilis
Nitrospirota	Nitrospiria	Nitrospirae	Yes	GCA_020348185.1	No	Yes	?	Prodigal	B. subtilis
Fibrobacterota	Fibrobacteria	Fibrobacter_succinogenes	Yes	GCA_000146505.1	No	Yes	No	Prodigal	B. subtilis
BCR CLADE (Bacteroidota + Chlorobiota + Rhodothermota)
Chlorobiota	Chlorobia	Chlorobi_bacterium	Yes	GCA_026416585.1	No	Yes	No	Prodigal	B. subtilis
Chlorobiota	Chlorobia	Chlorobi_bacterium	Yes	GCA_001567325.1	No	Yes	No	Prodigal	B. subtilis
Chlorobiota	Chlorobia	Chlorobi_bacterium	Yes	GCA_003695605.1	No	Yes	No	Prodigal	B. subtilis
Bacteroidota	Bacteroidia	Bacteroidetes_bacterium	Yes	GCA_003353065.1	No	No	No	Prodigal	B. subtilis
Bacteroidota	Bacteroidia	Bacteroidetes_bacterium	Yes	GCA_025998875.1	No	Yes	No	Prodigal	B. subtilis
Bacteroidota	Bacteroidia	Bacteroidetes_Prevotella_melaninogenica	Yes	GCA_003609775.1	No	Yes	No	Prodigal	B. subtilis
Bacteroidota	Bacteroidia	Prevotella_denticola	Yes	GCA_042638805.1	No	Yes	No	Prodigal	B. subtilis
Bacteroidota	Bacteroidia	Prevotella_intermedia	Yes	JAWUZY000000000	No	Yes	No	Prodigal	B. subtilis
Bacteroidota	Sphingobacteriia	Sphingobacterium_psychroaquaticum	Yes	GCA_004421025.1	No	Yes	No	Prodigal	B. subtilis
Rhodothermota★	Rhodothermia	Rhodothermales_bacterium	Yes	2306054.147	No	Yes	No	Prodigal	B. subtilis
Rhodothermota★	Rhodothermia	Rubrivirga_sp	Yes	CP177356	No	Yes	No	Prodigal	B. subtilis
Rhodothermota★	Rhodothermia	Salinibacter_ruber	Yes	CP169426	No	Yes	No	Prodigal	B. subtilis
Fusobacteriota	Fusobacteriia	Fusobacterium_hwasookii	Yes	GCA_001455085.1	No	Yes	No	Prodigal	B. subtilis
Fusobacteriota	Fusobacteriia	Fusobacterium_nucleatum	Yes	GCA_019552005.1	No	Yes	No	Prodigal	B. subtilis
Fusobacteriota	Fusobacteriia	Fusobacterium_ulcerans	Yes	GCA_003019675.1	No	No	No	Prodigal	B. subtilis
Thermotogota	Thermotogae	thermotoga_maritima	Yes	GCA_000978535.1	No	Yes	No	Prodigal	B. subtilis
Thermotogota	Thermotogae	thermotoga_maritima	Yes	GCA_000230655.3	No	Yes	No	Prodigal	B. subtilis
Chloroflexota	Chloroflexia	Chloroflexota_bacterium	Yes	GCA_020353135.1	No	No	Yes	Expasy	B. subtilis
Chloroflexota	Chloroflexia	Promineifilum_breve	Yes	GCA_900066015.1	No	No	Yes	Prodigal	B. subtilis
Chloroflexota	Dehalococcoidia	Dehalogenimonas_lykanthroporepellens	Yes	GCA_000143165.1	No	No	Yes	Prodigal	B. subtilis
Aquificota	Aquificiae	Aquificota_bacterium	Yes	GCA_018771605.1	No	No	Yes	Prodigal	B. subtilis
Aquificota	Aquificiae	Aquificota_bacterium	Yes	GCA_015494645.1	No	No	Yes	Prodigal	B. subtilis
Aquificota	Aquificiae	Aquificota_bacterium	Yes	GCA_027063605.1	No	No	Yes	Prodigal	B. subtilis
Deinococcota	Deinococci	Deinococcus_aquaticus	Yes	GCA_028622095.1	No	No	Yes		B. subtilis
Deinococcota	Deinococci	Deinococcus_rubellus	Yes	GCA_025244745.1	No	No	Yes		B. subtilis
Deinococcota	Deinococci	Deinococcus_radiodurans	Yes	GCA_020546685.1	No	No	Yes		B. subtilis
Cyanobacteriota	Cyanobacteriia	Arthrospira_sp	Yes	GCA_000176895.1	No	No	Yes		B. subtilis
Cyanobacteriota	Cyanobacteriia	Arthrospira_platensis	Yes	GCA_037023215.1	No	No	Yes		B. subtilis
Cyanobacteriota	Cyanobacteriia	Arthrospira_platensis	Yes	GCF_001611905.1	No	No	Yes		B. subtilis
Acidobacteriota	Acidobacteriae	Acidobacteriaceae_bacterium	Yes	GCA_003330725.1	Yes	No	No	Prodigal	B. subtilis
Acidobacteriota	Acidobacteriae	Acidobacterium	Yes	GCA_014274465.1	Yes	No	No	Prodigal	B. subtilis
Acidobacteriota	Acidobacteriae	Acidobacteriaceae_Edaphobacter_flagellatus	Yes	GCA_025264665.1	No	No	No	Prodigal	B. subtilis
Desulfobacterota	Desulfobacteria	Desulfoferula_mesophilus	Yes	GCA_037076455.1	Yes	No	Yes	Prodigal	B. subtilis
Desulfobacterota	Desulfuromonadia	Desulfuromonas_acetoxidans	Yes	GCA_963556095.2	Yes	No	Yes	Prodigal	B. subtilis
Desulfobacterota	Desulfobulbia	Desulfobulbaceae_bacterium	Yes	GCA_023169885.1	Yes	No	Yes	Prodigal	B. subtilis
Caldisericota	Caldisericia	Caldisericota_bacterium	Yes	GCA_003650285.1	No	No	Yes	Prodigal	B. subtilis
Caldisericota	Caldisericia	Caldisericota_bacterium	Yes	GCA_903829005.1	No	No	Yes	Prodigal	B. subtilis
Caldisericota	Caldisericia	Caldiserica_bacterium_UBA646	Yes	GCA_002299965.1	No	No	Yes	Prodigal	B. subtilis
Bdellovibrionota†	Oligoflexia†	Delta_Bradymonadales_bacterium	Yes	GCA_007993755.1	No	Yes	No	Prodigal	B. subtilis
Bdellovibrionota†	Oligoflexia†	Delta_Bradymonadales_bacterium	Yes	GCA_007993775.1	No	Yes	No	Prodigal	B. subtilis
Campylobacterota	Campylobacteria	Epsilon_Arcobacter_molluscorum	Yes	GCA_003544935.1	No	Yes	No	Prodigal	B. subtilis
Campylobacterota	Campylobacteria	Epsilon_Arcobacter_bivalviorum	Yes	GCA_003346815.1	No	Yes	No	Prodigal	B. subtilis
Pseudomonadota	Alphaproteobacteria	Alpha_Candidatus_Puniceispirillum_marinum	Yes	GCA_000024465.1	No	Yes	No	Prodigal	B. subtilis
Pseudomonadota	Alphaproteobacteria	Alpha_Ensifer_alkalisoli	Yes	GCA_008932245.1	No	Yes	No	Prodigal	B. subtilis
Pseudomonadota	Betaproteobacteria	Beta_Caballeronia_zhejiangensis	Yes	GCA_022879815.1	No	Yes	No	Prodigal	B. subtilis
Pseudomonadota	Betaproteobacteria	Beta_Caballeronia_grimmiae	Yes	GCA_022879615.1	No	Yes	No	Prodigal	B. subtilis
Pseudomonadota	Betaproteobacteria	Beta_Cupriavidus_pauculus	Yes	GCA_022879635.1	No	Yes	No	Prodigal	B. subtilis
Pseudomonadota	Gammaproteobacteria	Gamma_Acinetobacter_bouvetii	Yes	GCA_018324105.1	No	Yes	No	Prodigal	B. subtilis
Pseudomonadota	Gammaproteobacteria	Gamma_Shewanella_amazonensis	Yes	GCA_000015245.1	No	Yes	No	Prodigal	B. subtilis
Pseudomonadota	Gammaproteobacteria	Gamma_Halomonas_huangheensis	Yes	GCF_001431725.1	Yes	Yes	No	Prodigal	B. subtilis
CPR / Patescibacteria (16 genomes; 15 of 16 confirmed CCA2
Patescibacteria	Beckwithbacteria	CPR_Beckwithbacteria_bacterium	Yes	GCA_001029675.1	No	Yes	No	Prodigal	E. coli
Patescibacteria	Daviesbacteria	CPR_Daviesbacteria_bacterium	Yes	GCA_016432425.1	No	Yes	No	Prodigal	E. coli
Patescibacteria	Gottesmanbacteria	CPR_Gottesmanbacteria_bacterium	Yes	OY969569	No	Yes	No	Prodigal	E. coli
Patescibacteria	Gottesmanbacteria	CPR_Gottesmanbacteria_bacterium	Yes	OY970230	No	Yes	No	Prodigal	E. coli
Patescibacteria	Levyibacteria	CPR_Levyibacteriota_bacterium	Yes	GCA_016432345.1	No	Yes	No	Prodigal	E. coli
Patescibacteria	Levyibacteria	CPR_Levyibacteriota_bacterium	Yes	OY970292	No	Yes	No	Prodigal	E. coli
Patescibacteria	Microgenomates	CPR_Microgenomates_bacterium	Yes	GCA_009936135.1	No	Yes	No	Prodigal	E. coli
Patescibacteria	Pacebacteria	CPR_Pacebacteria_bacterium	Yes	GCA_030583765.1	No	Yes	No	Prodigal	E. coli
Patescibacteria	Pacebacteria	CPR_Pacebacteria_bacterium	Yes	GCA_958295675.1	No	Yes	No	Prodigal	E. coli
Patescibacteria	Parcubacteria	CPR_Parcubacteria_bacterium	Yes	GCA_025999335.1	No	Yes	No	Prodigal	E. coli
Patescibacteria	Parcubacteria	CPR_Parcubacteria_bacterium	Yes	GCA_025999395.1	No	Yes	No	Prodigal	E. coli
Patescibacteria	Parcubacteria	CPR_Parcubacteria_bacterium	Yes	GCA_037076615.1	No	Yes	No	Prodigal	E. coli
Patescibacteria	Roizmanbacteria	CPR_Roizmanbacteria_bacterium	Yes	GCA_016699265.1	No	Yes	No	Prodigal	E. coli
Patescibacteria	Roizmanbacteria	CPR_Roizmanbacteria_bacterium	Yes	GCA_016700135.1	No	Yes	No	Prodigal	E. coli
Patescibacteria	Woesebacteria	CPR_Woesebacteria_bacterium	Yes	GCA_013426185.1	No	Yes	No	Prodigal	E. coli
Patescibacteria	Woesebacteria	CPR_Woesebacteria_bacterium	Yes	GCA_016432525.1	No	?	No	Prodigal	E. coli
Total			100
★ Rhodothermota: three sequences (Rhodothermales bacterium, Rubrivirga sp., Salinibacter ruber) were labelled 'Bacteroidetes' in the original table. Under GTDB r220 these belong to phylum Rhodothermota (class Rhodothermia). All three fall within the BCR clade in the bacterial gene tree.
† Bdellovibrionota / Oligoflexia: placement of Bradymonadales in Bdellovibrionota follows GTDB r220; class assignment is provisional.
