## Supplementary Table 4 for "Found in translation: CCA-adding enzymes reveal bacterialization of Asgard archaea prior to eukaryogenesis"

### Sheet: Sheet1
Trimming Strategy / Threshold	Alignment Length (Sites)	Sequences Failing χ2 Test (%)	Optimal Substitution Model
Full Alignment (Baseline)	987	0.694	VT+I+R7
KPIC-Gappy (0.9 threshold)	547	0.7	VT+I+R7
KPIC-Gappy (0.8 threshold)	496	0.681	VT+I+R6
KPIC-Gappy (0.7 threshold)	420	0.644	VT+I+R7
KPIC-Gappy (0.6 threshold)	387	0.619	VT+I+R7
KPIC-Gappy (0.5 threshold)	356	0.606	Q.PFAM+I+R7
0.5 + Manual Tail Removal	219	0.344	Q.PFAM+I+R6
